# B4 Raf-like MAPKKK RAF24 regulates *Arabidopsis thaliana* flowering time through HISTONE MONO-UBIQUITINATION 2

**DOI:** 10.1101/2024.06.12.598286

**Authors:** Qiaomu Li, Le Wang, Lauren E Grubb, Mohana Talasila, Maria Rodriguez, Devang Mehta, Sabine Scandola, RG Uhrig

## Abstract

The timing of flowering is a critical agronomic trait governed by a number of external cues. Despite our genetic understanding of flowering time being well established, we have a limited understanding of how these signals are transmitted to different flowering genes through protein phosphorylation. Here, we characterize a novel B4 Raf-like MAPKKK protein kinase called RAF24, whose mutation results in an early flowering phenotype. Comparative analysis to related B4 Raf-like MAPKKKs indicates that RAF24 uniquely affects flowering time, while phosphoproteome analyses found RAF24 impacts the phosphorylation status of proteins involved in distinct flowering pathways. In particular, we found the RING-type ubiquitin ligase HISTONE MONO-UBIQUITINATION 2 (HUB2) to possess the largest phosphorylation change in *raf24* deficient plants relative to wild-type Arabidopsis and that RAF24 suppresses ligase activity of HUB2 in order to maintain appropriate levels of H2Bub1. Furthermore, we found that RAF24 regulates HUB2 phosphorylation through subclass I and III SUCROSE NON-FERMENTING KINASE 2 (SnRK2) protein kinases; known substrates of B4 RAF-like MAPKKKs. Lastly, using a combination of phospho-mimetic and -ablative plant lines, we validate the importance of HUB2 phosphorylation at S^314^ in regulating flowering time. Collectively, our findings implicate RAF24 as a higher-order flowering regulator, while further implicating HUB2 as a centerpiece of flowering regulation.
