## Supplemental Data 2 for "B4 Raf-like MAPKKK RAF24 regulates *Arabidopsis thaliana* flowering time through HISTONE MONO-UBIQUITINATION 2"

### Sheet: Genotyping
Primers used for genotyping
Primer name	sequence (5' ➞ 3')
hub2-1_LP	CCGTTTTGTGCTTTTCTTGTC
hub2-1_RP	TTGGTTCTGTGTCTGCATGTC
hub2-2_LP	CATGGTACCACATCCAAGGTC
hub2-2_RP	CCTCTTTAGGCCGATCAAAAC
ft-10_P1	TAAGCTCAATGATATTCCCGTACA
ft-10_P2	CAGGTTCAAAACAAGCCAAGA
ft-10_P3	CCCATTTGACGTGAATGTAGACAC
pxk4-2_LP	CTTGTGGATTTGGTGGTTGAC
pxk4-2_RP	TTATGGCATTTTACGGCGTAG
pxk4-4_LP	GCTTTCAGCACCTTTGATTTG
pxk4-4_RP	ATCAAGCCCTCAAGGAAGAAG
pxk4-5_LP	ATCAAGCCCTCAAGGAAGAAG
pxk4-5_RP	GCTTTCAGCACCTTTGATTTG
flc-6_LP	CAAGGCTGGACCTAACTAGGG
flc-6_RP	TCATTGGATCTCTCGGATTTG

### Sheet: qPCR
Primers used for qPCR
Gene	Forward primers (5' ➞ 3')	Reverse primers (5' ➞ 3')	Source
PXK4-P1	GGAGGGGTACAGATGTTGCTATCAAG	CTTCATGCCAGAACTCCGAGGT	This study
PXK4-P2	CATTGAGACCAACCGTGCCAAAC	GGGAACGCAGGTCGAACAAATG	This study
FLC	GCTACTTGAACTTGTGGATAGCAA	GGAGAGGGCAGTCTCAAGGT	Hyun et al., 2019
FT	TTGTTTCGACAGCTTGGCAG	GCGAGTGTTGAAGTTCTGGC	This study
SOC1	GCTCAAGCAAAAGGAGAAAGC	AGATCCCCACTTTTCAGAGAGC	This study
CO	ACGAGCTACGGGGGAGATAG	CTGGTGGCCCCTTGATTCTT	This study
CCA1	CAGCTCCAATATAACCGATCCAT	CAATTCGACCCTCGTCAGACA	Mockler et al., 2004
HUB1	GGCAGTGCATATGCCAGTTT	TGTGCAGAACCTCAACTGATCT	This study
HUB2	TGCCGGGGCTAATCAAGAG	GCATGGTGGAACTCGCTTTTTA	This study
SPEN3	CCCTGCATCAAGTCCCATGT	ACCGATCAAGCATTCCGAGG	Woloszynska et al., 2019
KHD1	CCCCATTTGGACCGAGACAA	CCAGGACCATGACAATGCCT	Woloszynska et al., 2019
UBC21	CAAATGGACCGCTCTTATCAAAG	CTGAAAAACACCGCCTTCGT	Oh & Montgomery, 2013
COOLAIR_total	GCCGTAGGCTTCTTCACTGT	TGTATGTGTTCTTCACTTCTGTCAA	Woloszynska et al., 2019
COOLAIR_ClassI	CACACCACCAAATAACAACCA	TTTTTTTTTTTTTTTACTGCTTCCA	Woloszynska et al., 2019
COOLAIR_ClassII	GGGGTAAACGAGAGTGATGC	TTTTTTTTTTTTTTTGCGGTACAC	Woloszynska et al., 2019
PP2A	TAACGTGGCCAAAATGATGC	GTTCTCCACAACCGATTGGT	Czechows et al 2005

### Sheet: phosphomimetic analysis
Primers used for phosphomimetics
Gene	Forward primers (5' ➞ 3')	Reverse primers (5' ➞ 3')	Source
HUB2S314A	CAAATGGAGCTCTTTCTCCTGAGAAGC	CTATTGCCGGTGATGTTACATGACC	This study
HUB2S314D	GTCAATTGGAAGAGATCAAGGCTGAG	CTATTGCCGGTGATGTTACATGACC	This study
