## Supplemental Data 4 for "B4 Raf-like MAPKKK RAF24 regulates *Arabidopsis thaliana* flowering time through HISTONE MONO-UBIQUITINATION 2"

### Sheet: SnRK2s
Type	AGI	Common name1	Common name2
Subclass I	AT1G10940	SnRK2.4	SRK2A
	At1G60940	SnRK2.10	SRK2B
	AT5G08590	SnRK2.1	SRK2G
	AT2G23030	SnRK2.9	SRK2J
	AT5G63650	SnRK2.5	SRK2H
Subclass II	AT4G40010	SnRK2.7	SRK2F
	AT1G78290	SnRK2.8	SRK2C
Subclass III	AT3G50500	SnRK2.2	SRK2D
	AT4G33950	SnRK2.6	SRK2E
	AT5G66880	SnRK2.3	SRK2I
